# Spatially resolved transcriptomics reveals unique gene signatures associated with human temporal cortical architecture and Alzheimer’s pathology

**DOI:** 10.1101/2021.07.07.451554

**Authors:** Shuo Chen, Yuzhou Chang, Liangping Li, Diana Acosta, Cody Morrison, Cankun Wang, Dominic Julian, Mark E. Hester, Geidy E. Serrano, Thomas G. Beach, Qin Ma, Hongjun Fu

**Author notes:** Both authors contributed equally (Shuo Chen, Yuzhou Chang). Corresponding Authors: H.F.; Q.M.

## Abstract

Alzheimer’s disease (AD) is pathologically characterized by amyloid beta (Aβ) plaques, neurofibrillary tangles (tau aggregates), and alterations in microglia, astrocytes and oligodendrocytes. The mesial temporal lobe is a vulnerable brain region in early AD; however, little is known about the transcriptome-scale gene expression in this region and its relation to AD pathology. Here we use the 10x Genomics Visium platform in combination with co-immunofluorescence staining of AD-associated pathological markers to define the spatial topography of gene expression in the middle temporal gyrus (MTG) from both early AD and age- and gender-matched control cases. We identify unique marker genes for six cortical layers and the adjacent white matter as well as gene expression patterns and alterations that showcase unique gene signatures and pathways associated with a range of AD pathology. Also, gene co-expression analyses of differentially expressed genes (DEGs) between AD and controls reveal four unique gene modules, which significantly change their co-expression patterns in the presence of variations of AD pathology. Furthermore, we validate the changes of key representative DEGs that are associated with AD pathology in neurons, microglia, astrocytes and oligodendrocytes using single-molecule fluorescent in situ hybridization. In summary, we provide a rich resource for the spatial transcriptomic profile of the human MTG, which will contribute to our understanding of the complex architecture and AD pathology of this vulnerable brain region.
