## Supplementary Table 1 for "Spatially resolved transcriptomics reveals unique gene signatures associated with human temporal cortical architecture and Alzheimer’s pathology"

### Sheet: Sheet1
Supplementary Table 1. Human sample information used in this study.
Subject	Case ID	Gender	Age(yr)	PMI(hr)	AD	CERAD Neuritic Plaque Density	Braak stage	RIN	Section	Use	Source
1	CT-1	Male	82	3.33	No	zero	II	8.3	FR	Visium,RNAscope	BH
2	CT-2	Male	72	4.6	No	zero	I	9.4	FR	Visium	BH
3	AD-1	Male	86	2.16	Yes	Frequent	IV	9.2	FR	Visium	BH
4	AD-2	Male	89	12.67	Yes	Frequent	III	6.0	FR	Visium,RNAscope	NYBB
5	CT-3	Male	79	4.3	No	zero	II	9	FR	RNAscope	BH
6	CT-4	Female	53	3.95	No	zero	II	9.4	FR	RNAscope	BH
7	CT-5	Male	82	2.07	No	zero	I	9.5	FR	RNAscope	BH
8	AD-3	Female	98	3	Yes	Frequent	IV	9.3	FR	RNAscope	BH
9	AD-4	Male	92	3.58	Yes	Frequent	IV	8.2	FR	RNAscope	BH
10	AD-5	Female	97	5	Yes	Frequent	IV	9.2	FR	RNAscope	BH
PMI, postmortem interval; CT, Control; AD, Alzheimer’s disease; FR, frozen section; BH, Banner Sun Health Research Institute; NYBB, New York Brain Bank.
