## Supplementary Table 2 for "Spatially resolved transcriptomics reveals unique gene signatures associated with human temporal cortical architecture and Alzheimer’s pathology"

### Sheet: Sheet2
Supplementary Table 2. Overview of Visium ST data
		Web Summary report				Expression matrix
Subject	Case ID	Number of spot	Mean reads per spot	Median gene per spot		Total reads	Mean reads per spot	SD reads per spot		Number of noise spot
1	CT-1	4701	42484	3022		43225942	9195.05	8771.04		3
2	CT-2	4225	43186	3458		33815249	8003.61	3527.46		2
3	AD-1	3445	36569	3722		30383719	8819.66	4275.53		138
4	AD-2	4832	33660	3664		41180024	8552.36	4789.88		107
