## Supplementary Table 8 for "Spatially resolved transcriptomics reveals unique gene signatures associated with human temporal cortical architecture and Alzheimer’s pathology"

### Sheet: pathology associate spot
T4857	Layer 1	Layer 2	Layer 3	Layer 4	Layer 5	Layer 6	White Matter	Total		2-8	Layer 2	Layer 3	Layer 4	Layer 5	Layer 6	White Matter	Total
Abeta	75	123	200	65	124	44	0	631		Abeta	139	249	70	155	135	35	783
Abeta_lvl1	136	235	312	122	237	89	7	1138		Abeta_lvl1	98	283	114	212	220	90	1017
Abeta_lvl2	118	124	251	104	190	100	16	903		Abeta_lvl2	26	84	40	54	92	97	393
Abeta_lvl3	54	49	152	60	147	72	26	560		Abeta_lvl3	13	32	11	19	42	106	223
not defined	26	16	118	65	166	177	925	1493		not defined	10	38	10	42	8	783	891
Total	409	547	1033	416	864	482	974	4725		Total	286	686	245	482	497	1111	3307
AT8	12	42	167	104	249	108	22	704		AT8	227	319	91	220	150	73	1080
AT8_lvl1	57	139	347	134	282	217	104	1280		AT8_lvl1	51	253	102	195	234	171	1006
AT8_lvl2	67	110	265	84	109	99	145	879		AT8_lvl2	5	85	36	56	105	192	479
AT8_lvl3	70	109	132	54	76	31	163	635		AT8_lvl3	0	19	13	11	8	196	247
not defined	203	147	122	40	148	27	540	1227		not defined	3	10	3	0	0	479	495
Total	409	547	1033	416	864	482	974	4725		Total	286	686	245	482	497	1111	3307
AT8_Abeta	0	3	44	9	5	0	0	61		AT8_Abeta	60	64	9	40	35	4	212
AT8_Abeta_lvl1	2	24	152	41	18	0	0	237		AT8_Abeta_lvl1	134	182	55	142	123	19	655
AT8_Abeta_lvl2	5	53	192	58	28	0	0	336		AT8_Abeta_lvl2	55	131	60	115	133	22	516
AT8_Abeta_lvl3	10	63	211	47	46	1	0	378		AT8_Abeta_lvl3	24	90	66	52	82	42	356
not defined	392	404	434	261	767	481	974	3713		not defined	13	219	55	133	124	1024	1568
Total	409	547	1033	416	864	482	974	4725		Total	286	686	245	482	497	1111	3307
GFAP_AT8_Ab	14	13	40	9	14	4	0	94		GFAP_AT8_Ab	42	47	16	43	34	9	191
GFAP_AT8_Ab_lvl1	57	71	173	44	62	25	3	435		GFAP_AT8_Ab_lvl1	113	160	64	155	134	58	684
GFAP_AT8_Ab_lvl2	62	116	237	78	90	49	5	637		GFAP_AT8_Ab_lvl2	68	145	74	127	154	89	657
GFAP_AT8_Ab_lvl3	57	107	225	74	109	54	13	639		GFAP_AT8_Ab_lvl3	31	132	53	72	88	102	478
not defined	219	240	358	211	589	350	953	2920		not defined	32	202	38	85	87	853	1297
Total	409	547	1033	416	864	482	974	4725		Total	286	686	245	482	497	1111	3307
P2RY12_AT8_Ab	3	2	17	10	25	12	0	69		P2RY12_AT8_Ab	21	48	9	36	41	4	159
P2RY12_AT8_Ab_lvl1	12	17	86	61	136	59	3	374		P2RY12_AT8_Ab_lvl1	68	217	57	155	174	31	702
P2RY12_AT8_Ab_lvl2	17	39	168	95	204	86	12	621		P2RY12_AT8_Ab_lvl2	57	180	71	143	122	50	623
P2RY12_AT8_Ab_lvl3	20	53	204	89	195	79	18	658		P2RY12_AT8_Ab_lvl3	32	106	66	71	72	50	397
not defined	357	436	558	161	304	246	941	3003		not defined	108	135	42	77	88	976	1426
Total	409	547	1033	416	864	482	974	4725		Total	286	686	245	482	497	1111	3307
notice: red color values indicate the DEGs cannot be computed
