## Supplementary Table 10 for "Spatially resolved transcriptomics reveals unique gene signatures associated with human temporal cortical architecture and Alzheimer’s pathology"

### Sheet: CTS marker
Astrocytes	Endothelial cells	Excitatory neurons	Inhibitory neurons	Microglia	Oligodendrocytes	Oligodendrocyte precursor cells
GFAP	CLDN5	SLC17A7	GAD1	P2RY12	MBP	VCAN
AQP4	VWF	NRGN	GAD2	CSF1R	MOBP	SOX8
GJA1		CAMK2A		CX3CR1	PLP1
SLC1A2		SATB2		C3	MYRF
FGFR3		GRIN1			MAG
NKAIN4
AGT
PLXNB1
SLC1A3
